# Apoplast-localized β-Glucosidase Elevates Isoflavone Accumulation in the Soybean Rhizosphere

**DOI:** 10.1101/2022.12.13.520340

**Authors:** Hinako Matsuda, Yumi Yamazaki, Eiko Moriyoshi, Masaru Nakayasu, Shinichi Yamazaki, Yuichi Aoki, Hisabumi Takase, Shin Okazaki, Atsushi J. Nagano, Akito Kaga, Kazufumi Yazaki, Akifumi Sugiyama

## Abstract

Plant specialized metabolites (PSMs) are often stored as glycosides within cells and released from the roots with some chemical modifications. While isoflavones are known to function as symbiotic signals with rhizobia and to modulate the soybean rhizosphere microbiome, the underlying mechanisms of root-to-soil delivery are poorly understood. In addition to transporter-mediated secretion, the hydrolysis of isoflavone glycosides in the apoplast by an isoflavone conjugate-hydrolyzing β-glucosidase (ICHG) has been proposed but not yet verified. To clarify the role of ICHG in isoflavone supply to the rhizosphere, we have isolated two independent mutants defective in ICHG activity from a soybean high-density mutant library. In the *ichg* mutants, the isoflavone contents and composition in the root apoplast and root exudate significantly changed. When grown in a field, the lack of ICHG activity considerably reduced isoflavone aglycone contents in roots and the rhizosphere soil, although the transcriptomes showed no distinct differences between the *ichg* mutants and WTs. Despite the change in isoflavone contents and composition of the root and rhizosphere of the mutants, root and rhizosphere bacterial communities were not distinctive from those of the WTs. Root bacterial communities and nodulation capacities of the *ichg* mutants did not differ from the WTs under nitrogen-deficient conditions, either. Taken together, these results indicate that ICHG elevates the accumulation of isoflavones in the soybean rhizosphere but is not essential in isoflavone-mediated plant-microbe interactions.
