## Supplemental Dataset 2 for "Apoplast-localized β-Glucosidase Elevates Isoflavone Accumulation in the Soybean Rhizosphere"

### Sheet: Leaf_Up
Supplementary Dataset 2. DEGs between field-grown WT-2 and ichg-2 (false discovery rate < 0.01).
WT-2 vs ichg-2 (Leaf, Up-regulated) - 3 genes		ichg-1/WT-1			ichg-2/WT-2
EnsemblID	Description in Ensembl Plants v.43	Pvalue	Qvalue	Log2FC	Pvalue	Qvalue	Log2FC
GLYMA_20G196900_SODB	NA	0.198395	0.760447	0.544362	1.34889e-07	0.001833	1.85473
GLYMA_17G224900_HSP17.9-D	NA	0.00159495	0.0662201	-2.38897	9.08722e-08	0.001833	2.71612
GLYMA_20G020800	lecithin-cholesterol acyltransferase-like 4	0.200334	1	2.36617	8.33243e-07	0.00679376	6.53331

### Sheet: Leaf_Down
Supplementary Dataset 2. DEGs between field-grown WT-2 and ichg-2 (false discovery rate < 0.01).
WT-2 vs ichg-2 (Leaf, Down-regulated) - 2 genes		ichg-1/WT-1			ichg-2/WT-2
EnsemblID	Description in Ensembl Plants v.43	Pvalue	Qvalue	Log2FC	Pvalue	Qvalue	Log2FC
GLYMA_12G053800	NA (ICHG)	0.180931	1	-1.05055	7.70341e-08	0.001833	-3.02362
GLYMA_06G022800	NA	0.603698	0.943611	-0.519298	6.98801e-07	0.00679376	-0.835885

### Sheet: Root_Up
Supplementary Dataset 2. DEGs between field-grown WT-2 and ichg-2 (false discovery rate < 0.01).
WT-2 vs ichg-2 (Root, Up-regulated) - 13 genes		ichg-1/WT-1			ichg-2/WT-2
EnsemblID	Description in Ensembl Plants v.43	Pvalue	Qvalue	Log2FC	Pvalue	Qvalue	Log2FC
GLYMA_07G014500_VSPA	NA	3.16034e-08	4.74202e-05	-2.64208	2.30989e-22	6.21177e-18	3.8541
GLYMA_04G005200	probable magnesium transporter NIPA6	0.318006	0.790153	-0.500656	6.94634e-11	6.2267e-07	2.6696
GLYMA_11G236500	uncharacterized LOC100306576	0.00169132	0.0720607	-2.51497	4.33132e-09	1.94743e-05	1.90055
GLYMA_08G116900	P34 probable thiol protease-like	2.84669e-05	0.00502104	-3.56694	1.39858e-08	5.37296e-05	3.0399
GLYMA_08G105400	agamous-like MADS-box protein AGL3-like	4.84582e-05	0.00686225	-1.18163	9.59492e-08	0.000286696	2.21262
GLYMA_11G163000	NA	0.921311	0.987641	-0.0274995	9.32528e-07	0.00250775	2.42209
GLYMA_14G212700	aspartic proteinase PCS1	0.0490506	0.427648	-0.842921	1.87812e-06	0.00438508	1.13176
GLYMA_07G034800	NA	1.8766e-06	0.00076192	-2.34166	2.29478e-06	0.00474703	2.43821
GLYMA_13G048100	1-aminocyclopropane-1-carboxylate oxidase 2-like	0.0616006	0.461745	-0.693279	4.99653e-06	0.00839791	1.07467
GLYMA_05G247500	potassium channel SKOR-like	0.800873	0.967609	0.0789316	6.31322e-06	0.00961561	1.28818
GLYMA_15G209300	polygalacturonase inhibitor 1-like protein	9.28084e-08	9.15118e-05	-6.56725	6.43615e-06	0.00961561	2.7798
GLYMA_03G144400	late embryogenesis abundant group 4 protein PM9	0.600363	0.914413	-0.490874	6.84337e-06	0.00968589	2.46569
GLYMA_13G279900	NAC transcription factor NAC27	0.0287897	0.338775	-2.78632	7.2477e-06	0.00974526	1.96797

### Sheet: Root_Down
Supplementary Dataset 2. DEGs between field-grown WT-2 and ichg-2 (false discovery rate < 0.01).
WT-2 vs ichg-2 (Root, Down-regulated) - 7 genes		ichg-1/WT-1			ichg-2/WT-2
EnsemblID	Description in Ensembl Plants v.43	Pvalue	Qvalue	Log2FC	Pvalue	Qvalue	Log2FC
GLYMA_05G147100	cytochrome P450 78A5	0.00551696	0.143641	1.69934	4.73316e-11	6.2267e-07	-2.50494
GLYMA_12G053800	NA (ICHG)	0.166588	0.649403	-0.998889	1.2724e-10	8.55434e-07	-2.86366
GLYMA_11G039900	NA	0.572764	0.905005	0.156582	4.34501e-09	1.94743e-05	-1.64844
GLYMA_13G035900	wall-associated receptor kinase 2	0.929858	0.989313	0.039352	3.28033e-08	0.000110268	-1.15127
GLYMA_06G167600	omega-hydroxypalmitate O-feruloyl transferase	0.0591659	0.455673	0.582954	1.95675e-06	0.00438508	-0.949844
GLYMA_15G265900	non-specific lipid-transfer protein 8	0.864301	0.979389	-0.0354131	2.69752e-06	0.00518154	-0.907197
GLYMA_11G207000	NA	0.387906	0.833045	-0.440935	3.71128e-06	0.00665358	-1.84206
