## Supplemental Dataset 3,4,6-8 for "Apoplast-localized β-Glucosidase Elevates Isoflavone Accumulation in the Soybean Rhizosphere"

### Sheet: Dataset 3
Supplementary Dataset 3. Enriched and depleted endosphere bacterial families in ichg-1 and ichg-2 in comparison with WT-1 and WT-2 using LEfSe method (LDA score >2.0).								Relative abundance (%)
Group1	Group2	Class	Order	Family	Enriched / Depleted in Group2	LDA score	p value	En_EnreiWT_1	En_EnreiWT_2	En_EnreiWT_3	En_EnreiWT_4	En_WT-1_1	En_WT-1_2	En_WT-1_3	En_WT-1_4	En_ichg-1_1	En_ichg-1_2	En_ichg-1_3	En_ichg-1_4	En_WT-2_1	En_WT-2_2	En_WT-2_3	En_ichg-2_1	En_ichg-2_2	En_ichg-2_3	En_ichg-2_4	maximum relative abundance (%)
WT-1	ichg-1	Gammaproteobacteria	Acidiferrobacterales	Acidiferrobacteraceae	Depleted	2.38318	0.0209213	0.0382759	0.0353647	0.0411541	0.0248164	0.0367137	0.042146	0.0315921	0.108088	0.029522	0.0157111	0.014624	0.0202867	0.14027	0.0958526	0.024206	0.0537753	0.0599859	0.0728037	0.173052	0.173052
WT-1	ichg-1	Gammaproteobacteria	Enterobacterales	Yersiniaceae	Enriched	2.34902	0.0472209	0	0	0	0.00992654	0	0	0	0	0.0158964	0	0.0389974	0.0111577	0	0	0.00677769	0.0354428	0.122543	0.0155155	0.0180262	0.122543
WT-1	ichg-1	Bacilli	Staphylococcales	Staphylococcaceae	Enriched	2.30649	0.0209213	0	0	0	0	0.00344191	0	0.00686785	0.00388009	0.0124901	0.00966837	0.0584961	0.018258	0	0.00618404	0.0571263	0.0403315	0.362487	0.104431	0.12378	0.362487
								Relative abundance (%)
Group1	Group2	Class	Order	Family	Enriched / Depleted in Group2	LDA score	p value	En_EnreiWT_1	En_EnreiWT_2	En_EnreiWT_3	En_EnreiWT_4	En_WT-1_1	En_WT-1_2	En_WT-1_3	En_WT-1_4	En_ichg-1_1	En_ichg-1_2	En_ichg-1_3	En_ichg-1_4	En_WT-2_1	En_WT-2_2	En_WT-2_3	En_ichg-2_1	En_ichg-2_2	En_ichg-2_3	En_ichg-2_4	maximum relative abundance (%)
WT-2	ichg-2	Gammaproteobacteria	Burkholderiales	Comamonadaceae	Depleted	4.50067	0.0338949	36.1474	40.6613	24.7687	27.1987	27.2174	19.0409	29.9287	19.8944	29.3675	17.5022	31.7175	32.1726	31.4896	32.6898	30.9799	27.5843	20.1261	25.0415	25.7727	40.6613
WT-2	ichg-2	Gammaproteobacteria	Burkholderiales	Methylophilaceae	Enriched	3.67514	0.0338949	0.705608	1.25545	1.2834	0.519489	1.90567	0.388427	1.87218	1.59638	1.28648	0.476167	0.81602	0.95753	1.32556	1.51921	0.824942	2.79387	1.9444	1.73476	1.80383	2.79387
WT-2	ichg-2	Alphaproteobacteria	Acetobacterales	Acetobacteraceae	Enriched	3.43964	0.0338949	0.00499251	0	0.0274361	0	0.135382	0.00797357	0.0247243	0.0105317	0	0.0120855	0.0214486	0.0284013	0.0175338	0.0133987	0.00871418	0.0183325	0.0385624	0.021483	0.0204297	0.135382
WT-2	ichg-2	Gammaproteobacteria	Enterobacterales	Yersiniaceae	Enriched	3.40231	0.0323129	0	0	0	0.00992654	0	0	0	0	0.0158964	0	0.0389974	0.0111577	0	0	0.00677769	0.0354428	0.122543	0.0155155	0.0180262	0.122543
WT-2	ichg-2	Actinobacteria	Streptosporangiales	Streptosporangiaceae	Depleted	3.1712	0.0338949	0.129805	0.117346	0.0365815	0.0595593	0.0481867	0.0523978	0.0370864	0.135249	0.132849	0.0676786	0.0731201	0.135921	0.255994	0.145325	0.291441	0.0329985	0.122543	0.0584816	0.0216315	0.291441
WT-2	ichg-2	Bdellovibrionia	Bacteriovoracales	Bacteriovoracaceae	Depleted	3.17065	0.0338949	0.252954	0.199328	0.115841	0.221693	0.283384	0.130994	0.453278	0.0986652	0.324742	0.151068	0.0818945	0.0912899	0.176507	0.197889	0.130713	0.0549974	0.0599859	0.0590784	0.0612892	0.453278
WT-2	ichg-2	Alphaproteobacteria	Micavibrionales	uncultured	Enriched	3.09823	0.0338949	0.27126	0.205758	0.155471	0.107538	0.10211	0.127577	0.126368	0.194559	0.249801	0.0447162	0.222285	0.163308	0.170662	0.192736	0.152014	0.230989	0.235659	0.223185	0.21992	0.27126
WT-2	ichg-2	Verrucomicrobiae	Chthoniobacterales	Chthoniobacteraceae	Depleted	3.09512	0.0338949	0.136462	0.228263	0.318564	0.127391	0.324686	0.135551	0.40795	0.222274	0.324742	0.240501	0.270057	0.167365	0.253656	0.2453	0.222696	0.186991	0.182529	0.130689	0.127385	0.40795
WT-2	ichg-2	Actinobacteria	Micrococcales	Microbacteriaceae	Enriched	3.08155	0.0338949	0.0299551	0.0353647	0.0640176	0.0264708	0.120467	0.0318943	0.137357	0.0327036	0.0363347	0.0120855	0.0185238	0.0882469	0.0268852	0.0206135	0.0125871	0.0647748	0.0848373	0.0316278	0.0324472	0.137357
WT-2	ichg-2	-	-	-	Enriched	3.063	0.0338949	0.272924	0.271665	0.391726	0.266362	0.199631	0.224399	0.247243	0.202873	0.315658	0.297303	0.220335	0.226196	0.231446	0.224687	0.217854	0.240767	0.343634	0.268538	0.312455	0.391726
WT-2	ichg-2	Thermoanaerobaculia	Thermoanaerobaculales	Thermoanaerobaculaceae	Depleted	3.05215	0.0338949	0.334498	0.348824	0.882528	0.327576	0.469247	0.119604	0.0769199	0.305973	0.250937	0.0761385	0.0789697	0.135921	0.326129	0.293742	0.285631	0.153993	0.265652	0.205282	0.204297	0.882528

### Sheet: Dataset 4
Supplementary Table 4. Enriched and depleted rhizosphere bacterial families in ichg-1 and ichg-2 in comparison with WT-1 and WT-2 using LEfSe method (LDA score >2.0).								Relative abundance (%)
Group1	Group2	Class	Order	Family	Enriched / Depleted in Group2	LDA score	p value	Bulk_1	Bulk_2	Bulk_3	Bulk_4	Rh_EnreiWT_1	Rh_EnreiWT_2	Rh_EnreiWT_3	Rh_EnreiWT_4	Rh_WT-1_1	Rh_WT-1_2	Rh_WT-1_3	Rh_WT-1_4	Rh_ichg-1_1	Rh_ichg-1_2	Rh_ichg-1_3	Rh_ichg-1_4	Rh_WT-2_1	Rh_WT-2_2	Rh_WT-2_3	Rh_ichg-2_1	Rh_ichg-2_2	Rh_ichg-2_3	Rh_ichg-2_4	maximum relative abundance (%)
WT-1	ichg-1	Alphaproteobacteria	Rhizobiales	Rhizobiaceae	Depleted	3.85682	0.0209213	0.27264	0.241475	0.331798	0.284251	1.39834	0.744819	1.03694	0.917177	4.06298	1.05181	2.14591	1.35021	0.741064	0.749455	0.941037	1.01942	1.07179	0.915143	1.02966	1.55487	0.863747	0.804363	1.14291	4.06298
WT-1	ichg-1	Oligoflexia	319-6G20	319-6G20	Enriched	3.31484	0.0433081	0.0926619	0.127264	0.0812568	0.0681017	0.0764041	0.117764	0.0611126	0.203133	0.0172087	0.0399651	0.09842	0.0432332	0.108108	0.143552	0.0912316	0.109555	0.158163	0.0472332	0.0758342	0.118864	0.0627302	0.049584	0.0928249	0.203133
WT-1	ichg-1	Gammaproteobacteria	Cellvibrionales	Spongiibacteraceae	Depleted	3.1191	0.0433081	0.0534588	0.0701583	0.0507855	0.0710627	0.0518971	0.107058	0.094626	0.081561	0.0481845	0.0290655	0.06327	0.0432332	0.0191805	0.0223718	0.0236526	0.0334237	0.0539615	0.0649456	0.0640377	0.0610383	0.0514709	0.0587663	0.0667179	0.107058
WT-1	ichg-1	Verrucomicrobiae	Verrucomicrobiales	Verrucomicrobiaceae	Enriched	3.10605	0.0209213	0.0712784	0.0587372	0.0812568	0.056258	0.0547803	0.191175	0.191223	0.095411	0.0671141	0.0472315	0.0509675	0.071501	0.0784656	0.0988087	0.099679	0.144836	0.111645	0.112179	0.155039	0.0851324	0.0852487	0.0734578	0.174047	0.191223
WT-1	ichg-1	Alphaproteobacteria	Rhizobiales	Labraceae	Depleted	2.94852	0.0433081	0.0374211	0.0391581	0.0423212	0.0666213	0.103794	0.0458821	0.112368	0.0723277	0.111857	0.0962796	0.101935	0.103094	0.0993897	0.0857585	0.0963001	0.0427081	0.0986193	0.0870862	0.0539265	0.0722822	0.0804233	0.0808036	0.0768706	0.112368
WT-1	ichg-1	Alphaproteobacteria	Rhizobiales	Rhizobiales_Incertae_Sedis	Depleted	2.91613	0.0209213	0.199579	0.166422	0.203142	0.140645	0.890901	0.367057	0.323306	0.269305	0.555842	0.452333	0.355015	0.397413	0.312119	0.311341	0.32269	0.239537	0.442857	0.292255	0.273003	0.293948	0.410159	0.269958	0.355345	0.890901
								Relative abundance (%)
Group1	Group2	Class	Order	Family	Enriched / Depleted in Group2	LDA score	p value	Bulk_1	Bulk_2	Bulk_3	Bulk_4	Rh_EnreiWT_1	Rh_EnreiWT_2	Rh_EnreiWT_3	Rh_EnreiWT_4	Rh_WT-1_1	Rh_WT-1_2	Rh_WT-1_3	Rh_WT-1_4	Rh_ichg-1_1	Rh_ichg-1_2	Rh_ichg-1_3	Rh_ichg-1_4	Rh_WT-2_1	Rh_WT-2_2	Rh_WT-2_3	Rh_ichg-2_1	Rh_ichg-2_2	Rh_ichg-2_3	Rh_ichg-2_4	maximum relative abundance (%)
WT-2	ichg-2	Bacteroidia	Flavobacteriales	Flavobacteriaceae	Enriched	2.89045	0.0338949	0.475783	0.466634	0.614504	0.698783	0.158575	0.590349	0.737294	0.437044	0.239202	0.445066	0.479798	0.304295	0.479512	0.43625	0.265248	0.618338	0.413085	0.433955	0.337041	0.478669	0.453588	0.593172	0.480079	0.737294
WT-2	ichg-2	Polyangia	Polyangiales	Sandaracinaceae	Depleted	2.73799	0.0338949	0.222745	0.33937	0.319949	0.185059	0.138392	0.177411	0.250365	0.273922	0.163483	0.247057	0.0861175	0.197875	0.301656	0.233039	0.185842	0.211683	0.2512	0.231738	0.205595	0.191146	0.151196	0.145079	0.145039	0.301656
WT-2	ichg-2	Bdellovibrionia	Bdellovibrionales	Bdellovibrionaceae	Depleted	2.60192	0.0338949	0.359956	0.264317	0.257313	0.300536	0.351747	0.289057	0.250365	0.2216	0.258131	0.205275	0.18278	0.197875	0.139494	0.249818	0.111505	0.222825	0.236314	0.323252	0.259521	0.236122	0.14637	0.209355	0.197253	0.351747
WT-2	ichg-2	Planctomycetes	Planctomycetales	Rubinisphaeraceae	Depleted	2.59634	0.0338949	0.0801882	0.0538424	0.0473998	0.0577384	0.0259486	0.0779995	0.0926547	0.0107722	0.0791602	0.076297	0.0685425	0.0931176	0.0784656	0.0913514	0.0608211	0.0408512	0.0688475	0.103323	0.0977418	0.017669	0.0530794	0.0128551	0.0609164	0.103323
WT-2	ichg-2	Thermoleophilia	Gaiellales	-	Enriched	2.57593	0.0338949	0.0855341	0.0783162	0.103264	0.137684	0.0735209	0.0764701	0.0847692	0.0800222	0.0912063	0.114446	0.0685425	0.114734	0.181343	0.128638	0.0979895	0.105842	0.0837334	0.0870862	0.091001	0.130108	0.123852	0.104677	0.102978	0.181343

### Sheet: Dataset 6
Supplementary Dataset 6. Enriched and depleted endosphere bacterial genera under N- condition in comparison with N+ condition using LEfSe method (LDA score >2.0).							Relative abundance (%)
Class	Order	Family	Genus	Enriched / Depleted in N- condition	LDA score	p value	Enrei_N_1	Enrei_N_2	Enrei_N_3	Enrei_N_4	Enrei_NF_1	Enrei_NF_2	Enrei_NF_3	Enrei_NF_4	WT1_N_1	WT1_N_2	WT1_N_3	WT1_N_4	WT1_NF_1	WT1_NF_2	WT1_NF_3	WT1_NF_4	ichg1_N_1	ichg1_N_2	ichg1_N_3	ichg1_N_4	ichg1_NF_1	ichg1_NF_2	ichg1_NF_3	ichg1_NF_4	WT2_N_1	WT2_N_2	WT2_N_3	WT2_NF_1	WT2_NF_2	WT2_NF_3	WT2_NF_4	ichg2_N_1	ichg2_N_2	ichg2_N_3	ichg2_N_4	ichg2_NF_1	ichg2_NF_2	ichg2_NF_3	ichg2_NF_4	maximum relative abundance (%)
Gammaproteobacteria	Burkholderiales	Oxalobacteraceae	Noviherbaspirillum	Depleted	4.12103	6.07651e-06	3.08316	4.77803	3.15499	1.26187	0.985986	1.51723	0.246168	0.100274	7.48953	4.2115	1.4863	3.777	0.844979	1.03148	1.37152	0.532031	4.19938	2.36689	2.2399	0.818686	0.616298	1.18272	1.05631	4.4211	5.15043	6.82163	3.62925	0.62652	1.40133	0.171167	0.599424	3.08977	6.1643	1.39667	2.06813	0.264328	0.910286	0.189345	0.243238	7.48953
Gammaproteobacteria	Burkholderiales	Comamonadaceae	Hydrogenophaga	Depleted	3.99466	7.91337e-06	3.48831	4.22194	2.79051	3.06897	1.54077	1.43845	0.706268	0.514566	3.72601	4.52886	4.35756	3.70568	0.886145	2.63966	1.01758	2.0659	2.30132	2.01088	4.86182	3.96235	1.29558	1.28932	1.36699	1.84368	4.16257	2.09244	6.09385	2.41257	1.90469	2.946	1.84155	2.12359	1.26704	4.83323	5.30511	1.01406	0.582965	2.29581	1.12133	6.09385
Gammaproteobacteria	Xanthomonadales	Xanthomonadaceae	Pseudoxanthomonas	Depleted	3.92408	0.000674336	4.97673	4.96132	4.70685	4.11725	2.28749	1.98115	2.06606	4.17986	3.05291	3.61801	1.95499	2.03749	1.31297	2.15439	0.701982	1.45297	3.28171	2.5938	3.49962	7.13181	2.72611	0.559176	1.85764	1.90327	1.21331	5.07718	2.36314	2.99794	0.817018	1.03664	1.46069	2.63911	1.9428	1.31795	2.51197	0.442148	1.3499	2.18392	1.51537	7.13181
Alphaproteobacteria	Sphingomonadales	Sphingomonadaceae	Novosphingobium	Depleted	3.8596	4.06556e-06	4.06011	4.06661	3.83553	3.65915	1.28573	0.741108	0.949506	1.97118	1.50874	1.44086	1.62775	1.32946	1.00964	2.2341	1.12081	0.497807	1.55393	1.43969	1.85416	1.84795	0.742257	0.138788	1.29842	1.06896	1.83637	3.37512	1.73748	0.837853	0.399656	0.527965	0.731428	3.08644	3.13323	1.28646	1.83576	0.218671	0.554295	1.25871	1.10917	4.06661
Alphaproteobacteria	Rhizobiales	Rhizobiaceae	Ensifer	Depleted	3.82831	5.69249e-07	2.247	4.4363	2.31783	1.02299	1.65646	0.904502	1.08138	0.575259	3.76977	2.00578	1.59819	1.79554	0.823313	1.17448	1.04412	0.992502	2.15615	2.12237	1.75354	1.76845	1.23485	0.496822	1.70766	1.10621	1.37727	2.86428	2.37582	0.794838	0.824607	0.790743	1.0517	2.20508	2.76195	2.21308	2.4469	0.79058	0.766933	0.527154	0.673769	4.4363
Gammaproteobacteria	Burkholderiales	Methylophilaceae	Methylobacillus	Depleted	3.67814	3.15811e-07	1.22981	0.605797	0.933967	0.680119	0.397024	0.568961	0.331155	0.258602	0.900244	1.64397	1.08517	2.58761	0.240494	0.555595	0.350991	0.376466	1.24565	1.04456	1.82062	1.44828	0.425111	0.287634	0.595646	1.15649	1.00836	1.81137	1.90023	0.375912	0.336419	0.417068	0.346238	1.03768	1.28276	1.46414	1.7126	0.218671	0.367937	0.275411	0.250535	2.58761
Bacteroidia	Cytophagales	Spirosomaceae	Dyadobacter	Depleted	3.60994	3.09824e-06	0.956842	0.810836	0.435662	0.132089	0.357584	0.472675	0.322363	0.300823	1.13156	3.11974	0.527805	2.04768	0.270827	0.309445	0.274304	0.311129	0.492885	0.77853	1.50942	1.20762	0.287906	0.412342	0.235687	0.329627	0.881292	1.15107	1.28725	0.469422	0.129003	0.441176	0.246695	0.863072	1.45366	1.14477	0.931821	0.607954	0.274758	0.103279	0.228644	3.11974
Gammaproteobacteria	Pseudomonadales	Moraxellaceae	Cavicella	Depleted	3.60878	1.7142e-07	0.0172404	0.0186399	0.0113898	0	0	0	0	0	0.0354263	0.0190422	0.0211122	0.0432967	0	0	0	0	0.00537692	0.0117366	0.00745393	0.100993	0	0	0	0	0.0102476	0.053538	0.126823	0.00935104	0.0101179	0	0	0.0382479	0.0805406	0.146189	0.0673886	0	0	0	0	0.146189
-	-	-	-	Depleted	3.59816	0.00316908	0.043101	0.0807729	0.0427119	0.0758811	0.044698	0	0.0146529	0.102913	0.0333424	0.0380844	0.0844488	0.0331092	0.0194995	0.0726727	0.0471921	0.0155565	0.0555615	0.0195611	0.0428601	0.0902488	0.00449853	0	0.038567	0.0335214	0.0778816	0.0468457	0.0443881	0.0243127	0.0252947	0.0337512	0.0389518	0.0382479	0.0589321	0.0472303	0.0441511	0	0.0382272	0.043033	0.019459	0.102913
Bacteroidia	Sphingobacteriales	Sphingobacteriaceae	-	Depleted	3.55765	1.73077e-07	0.540199	0.450464	0.250577	0.224833	0.276076	0.175065	0.0879172	0.0184716	0.381353	1.20918	1.04505	1.62744	0.0714982	0.0656399	0.023596	0	0.268846	0.267986	0.827386	0.702652	0.0787242	0.0181028	0.0171409	0.0260722	1.94499	0.71384	0.593955	0.106602	0.103708	0.012054	0.0757395	0.728373	0.760225	0.55102	1.13631	0.0120149	0.0334488	0.0193648	0.0437828	1.94499
Actinobacteria	Micrococcales	Micrococcaceae	Paenarthrobacter	Depleted	3.52991	6.90434e-05	0.0402276	0.111839	0.0313221	0.0786915	0	0	0.0380975	0	0.0312585	0.158685	0.0274458	0	0	0.0187542	0	0	0.0143385	0.0215172	0.0447236	0.0343805	0.0224926	0	0	0.0148984	0.0368913	0.0557687	0.0295921	0.0280531	0	0	0	0.0133036	0.062861	0.0202415	0.0952735	0	0.0310596	0.0215165	0.0243238	0.158685
Gammaproteobacteria	Legionellales	Legionellaceae	Legionella	Depleted	3.52079	0.00217539	0.0258606	0.0062133	0.00569492	0.0252937	0.00525859	0	0	0.0105552	0.141705	0.0412581	0.0654478	0.0127343	0.00433323	0.00937712	0	0	0	0.0410782	0	0.0322317	0.00899705	0.0100571	0	0	0.0799311	0.0379227	0.014796	0.0187021	0	0.0578592	0.0129839	0.161306	0.0962558	0	0.0116187	0.0120149	0	0.0150615	0	0.161306
Alphaproteobacteria	Caulobacterales	Hyphomonadaceae	Hirschia	Depleted	3.50859	8.69383e-05	0.0804551	0.0155333	0.0455594	0.154573	0.0236637	0.0175065	0	0.0211104	0	0.0253896	0.0422244	0.0509372	0.0216661	0.0632956	0.017697	0	0.0519769	0.0254294	0.0242253	0.0429756	0	0	0.00857045	0.0111738	0.0348418	0.0312305	0.0295921	0.0149617	0	0	0	0.0382479	0.0216085	0.0202415	0.0209137	0	0.011946	0.0279714	0	0.154573
Gammaproteobacteria	Xanthomonadales	Xanthomonadaceae	Arenimonas	Depleted	3.50795	1.37632e-05	0.114936	0.0869862	0.111051	0.171435	0.0525859	0.0408485	0.0293057	0.0897192	0.106279	0.0444317	0.126673	0.101874	0	0.250838	0	0	0.0412231	0.0254294	0.111809	0.378186	0.0202434	0.0181028	0	0.00744921	0.0819807	0.0557687	0.145847	0	0	0	0	0.0964513	0.0746474	0.123698	0.125482	0	0	0.0946725	0	0.378186
Bacteroidia	Sphingobacteriales	Sphingobacteriaceae	Pedobacter	Depleted	3.497	3.13e-05	0.132176	0.0559197	0.0313221	0.0421561	0.0341808	0	0	0	0.0500135	0.0634739	0.0760039	0.106968	0.0628318	0	0.017697	0	0.0591461	0	0.0428601	0.0838025	0.0202434	0.0100571	0.0364244	0	0.0163961	0.0223075	0.0253646	0	0	0	0	0.0415738	0	0.0764681	0.0487986	0	0	0	0	0.132176
Gammaproteobacteria	Burkholderiales	Methylophilaceae	Methylotenera	Depleted	3.49373	1.0936e-07	1.06316	0.758023	0.566645	0.458097	0.0578445	0.154641	0.0732644	0.137218	0.247984	0.399886	0.855044	0.51956	0.214495	0.24615	0.159273	0.205345	0.342331	0.651383	0.924287	0.709098	0.0719764	0.0864913	0.220689	0.167607	0.350467	0.439457	0.549567	0.115953	0.187181	0.161524	0.0238039	0.690125	0.768082	0.542024	0.376447	0	0.183968	0.0602461	0.0778362	1.06316
Alphaproteobacteria	Sphingomonadales	Sphingomonadaceae	Sphingobium	Depleted	3.38304	1.34638e-06	0.945348	1.5875	0.780204	0.441234	0.29711	0.274268	0.383905	0.314017	0.412612	0.364975	0.335684	0.47881	0.279493	0.309445	0.312647	0.339131	0.532315	0.987833	0.691352	0.552237	0.200184	0.114651	0.374957	0.513995	0.358665	0.611225	0.484041	0.256218	0.169474	0.291707	0.212071	0.706755	1.0156	0.366597	0.646001	0.110537	0.236531	0.23453	0.340533	1.5875
Alphaproteobacteria	Sphingomonadales	Sphingomonadaceae	Ellin6055	Depleted	3.36727	0.00380307	0.178151	0.369692	0.165153	0.0505874	0.0867668	0.0787792	0.0498198	0.0369432	0.158376	0.0507791	0.0928936	0.0865933	0.0888311	0.124247	0	0.0777823	0.109331	0.0802003	0.0279522	0.107439	0.116962	0.0181028	0.077134	0.0484198	0.118872	0.156152	0.160643	0.0972508	0.0682956	0.0144648	0.123347	0.0448997	0.208227	0.0899624	0.160338	0.0504626	0.083622	0.0623978	0.05108	0.369692
Alphaproteobacteria	Sphingomonadales	Sphingomonadaceae	Sphingopyxis	Depleted	3.364	6.07651e-06	0.839032	1.09354	2.0217	0.286662	0.368101	0.253844	0.351669	0.179438	0.602246	1.08223	0.420133	0.320905	0.190662	0.389151	0.150425	0.258237	0.560992	0.577051	0.670853	0.932571	0.470096	0.307748	0.460662	0.500959	0.397606	1.11761	0.566476	0.377782	0.397127	0.238669	0.248858	0.508864	0.408596	0.434069	0.690152	0.168209	0.255644	0.286169	0.170267	2.0217
Alphaproteobacteria	Sphingomonadales	Sphingomonadaceae	-	Depleted	3.36213	3.19867e-06	0.0660882	0.111839	0.173695	0.0955539	0	0	0	0	0.168796	0.0698213	0	0.0356561	0	0.00937712	0.029495	0	0.0842384	0.0919369	0.0838567	0.0730586	0.00899705	0	0.0514227	0.0521444	0.147565	0.122691	0.0739801	0	0	0	0.0216399	0	0.426276	0.110204	0.0790073	0	0	0	0.0218914	0.426276
Alphaproteobacteria	Rhizobiales	Devosiaceae	Devosia	Depleted	3.3496	3.09824e-06	0.807425	0.897822	0.822916	0.713844	0.33655	0.338459	0.114292	0.448596	0.575156	0.704561	0.637588	0.325998	0.257827	0.527463	0.250708	0.245792	0.514392	0.395133	0.38015	0.732735	0.215929	0.174994	0.231402	0.189955	0.323824	0.666994	0.598182	0.317935	0.131532	0.0988428	0.209907	0.319287	0.386988	0.440816	0.613468	0.124955	0.191136	0.357174	0.231076	0.897822
Gammaproteobacteria	Burkholderiales	Comamonadaceae	Ramlibacter	Depleted	3.31467	4.56027e-08	0.12643	0.375905	0.148068	0.061829	0.044698	0	0	0	0.477213	0.272938	0.145674	0.254686	0	0.0445413	0	0	0.202531	0.121279	0.104355	0.0730586	0	0	0.0685636	0	0.0860797	0.50638	0.169097	0	0	0	0.0389518	0.224499	0.402703	0.101208	0.164986	0	0	0.0516396	0	0.50638
Verrucomicrobiae	Opitutales	Opitutaceae	IMCC26134	Depleted	3.28372	0.000194983	0.0603414	0.071453	0.230644	0	0.0341808	0	0	0.0211104	0	0.0666476	0.217456	0.0611247	0	0.0375085	0.0619396	0.0155565	0.0430154	0.0273855	0.0391331	0.0644634	0	0	0	0.0279345	0.202902	0.026769	0.0465018	0.0205723	0	0	0.0281318	0	0.0707186	0.0494793	0.0557699	0	0	0.0172132	0	0.230644
Verrucomicrobiae	Verrucomicrobiales	Rubritaleaceae	Luteolibacter	Depleted	3.26369	3.09824e-06	0.385035	0.347945	0.165153	0.0955539	0.0841375	0.0320952	0.0820561	0.102913	0.20839	0.0571265	0.31246	0.152812	0.125664	0.194575	0.141576	0.0622258	0.168477	0.164313	0.180758	0.270746	0.0539823	0.01408	0.0428522	0.0540067	0.122971	0.571072	0.321285	0.0878998	0	0.0337512	0.0432797	0.271061	0.212156	0.116951	0.285821	0.0168209	0.023892	0.0817626	0.0364857	0.571072
Alphaproteobacteria	Rhodobacterales	Rhodobacteraceae	Rhodobacter	Depleted	3.25634	0.000115784	0.0833285	0.0745596	0.0541018	0.255747	0.0683617	0.011671	0	0	0.108363	0.0571265	0.0295571	0.162999	0	0.0867384	0	0	0	0	0.0316792	0.0343805	0.0112463	0.0422399	0.0128557	0	0.239793	0.0602302	0.052843	0.0187021	0	0	0	0.0432368	0.0294661	0.038234	0.081331	0	0	0.0215165	0	0.255747
Gammaproteobacteria	Burkholderiales	Methylophilaceae	MM2	Depleted	3.14528	0.00495789	0.514338	0.354158	0.472679	0.598617	0.123577	0.236338	0.134806	0.216382	0.120866	0.234854	0.413799	0.636716	0.569819	0.187542	0.29495	0.124452	0.362046	0.831345	0.247843	0.322317	0.128208	0.219245	0.38567	0.294244	0.12502	0.343535	0.27267	0.121563	0.123944	0.15188	0.194759	0.111418	0.591286	0.341857	0.181252	0.115343	0.258034	0.103279	0.189726	0.831345
							Relative abundance (%)
Class	Order	Family	Genus	Enriched / Depleted in N- condition	LDA score	p value	Enrei_N_1	Enrei_N_2	Enrei_N_3	Enrei_N_4	Enrei_NF_1	Enrei_NF_2	Enrei_NF_3	Enrei_NF_4	WT1_N_1	WT1_N_2	WT1_N_3	WT1_N_4	WT1_NF_1	WT1_NF_2	WT1_NF_3	WT1_NF_4	ichg1_N_1	ichg1_N_2	ichg1_N_3	ichg1_N_4	ichg1_NF_1	ichg1_NF_2	ichg1_NF_3	ichg1_NF_4	WT2_N_1	WT2_N_2	WT2_N_3	WT2_NF_1	WT2_NF_2	WT2_NF_3	WT2_NF_4	ichg2_N_1	ichg2_N_2	ichg2_N_3	ichg2_N_4	ichg2_NF_1	ichg2_NF_2	ichg2_NF_3	ichg2_NF_4	maximum relative abundance (%)
Gammaproteobacteria	Burkholderiales	Comamonadaceae	-	Enriched	4.84203	0.00023252	33.2222	22.4953	23.6596	18.5065	41.3614	28.0862	53.7878	23.1845	21.4641	23.8598	31.5712	13.6384	31.7235	31.343	38.1135	35.2354	29.0372	31.9354	22.9805	13.0796	34.5127	58.4198	24.1108	29.2027	39.2892	17.0139	28.1611	37.9054	46.8458	50.0265	40.9167	28.6227	26.8632	47.6306	24.0693	65.6086	35.7735	37.6668	45.9063	65.6086
Alphaproteobacteria	Rhizobiales	Xanthobacteraceae	Bradyrhizobium	Enriched	3.64254	2.3539e-06	1.43957	0.351052	0.361628	0.511495	0.778272	0.615645	0.720921	9.78467	0.377185	0.574439	0.342017	0.320905	0.977142	0.686874	0.766871	0.569366	0.379969	0.508587	0.212437	0.356698	1.50026	0.977552	1.05202	0.770993	0.301279	0.568841	0.388924	1.04545	0.801841	0.561716	0.815823	0.390794	0.3477	0.357601	0.457778	0.985222	0.946124	0.968242	1.09944	9.78467
Fimbriimonadia	Fimbriimonadales	Fimbriimonadaceae	Fimbriimonadaceae	Enriched	3.55612	0.00291107	0	0	0.0313221	0.0702602	0.044698	0.0175065	0.0175834	0.0422208	0.00625169	0	0.019001	0	0.108331	0.075017	0.126829	0.0404468	0.0179231	0.037166	0.00559044	0.0257854	0.0247419	0.0341942	0.0449949	0.0204853	0.0122971	0.0245382	0.0190235	0.0486254	0.00505894	0.0192864	0.0735756	0.0498886	0	0	0	0	0.0310596	0.0580945	0.0267562	0.126829
Gammaproteobacteria	Pseudomonadales	Pseudomonadaceae	Pseudomonas	Enriched	3.43911	0.000208178	0.655135	0.789089	0.862781	0.418751	1.06749	1.28381	1.02277	0.554148	0.783546	0.355454	0.388464	0.845558	1.60763	0.757203	1.1621	1.14807	0.573538	0.831345	1.28394	1.10232	1.27083	0.796524	1.10559	0.944187	0.375061	1.2693	0.801099	0.869647	1.98816	2.75072	1.14691	0.754981	0.821121	0.64773	0.736627	1.64124	1.5267	0.847749	1.7805	2.75072
Gammaproteobacteria	Burkholderiales	Comamonadaceae	Variovorax	Enriched	3.40845	1.32992e-05	0.137923	0.413185	0.407187	0.247316	0.520601	0.758615	0.890895	0.498733	0.466793	0.149164	0.143563	0.21139	0.922977	0.48761	0.398183	0.67515	0.284977	0.383397	0.724894	0.820835	1.23934	0.63561	1.1013	1.07827	0.0758321	0.334612	0.327626	0.948195	0.804371	1.22469	0.601588	0.645226	0.186618	0.0472303	0.230051	0.401298	1.283	0.710044	0.71512	1.283
Alphaproteobacteria	Caulobacterales	Caulobacteraceae	Caulobacter	Enriched	3.3728	1.94746e-05	0.364922	0.304452	0.216407	0.236074	0.539006	0.630234	0.753158	1.18482	0.352179	0.396712	0.270236	0.292889	0.838479	0.489955	0.563355	0.724931	0.747392	0.455772	0.344744	0.926125	0.740008	0.526993	0.719918	1.30734	0.0942778	0.254305	0.399493	0.650832	0.766429	0.742527	0.709788	0.211195	0.243586	0.701707	0.357857	0.418118	0.795604	0.729409	1.27943	1.30734
Polyangia	Haliangiales	Haliangiaceae	Haliangium	Enriched	3.33039	0.000826955	0.100569	0.071453	0.0711865	1.20567	0.0893961	0.496017	0.266682	3.99778	0.0375102	0	0.0654478	0.0203749	0.407323	0.407905	0.215314	0.118229	0.0591461	0.0782442	0.00745393	0.275044	0.24292	0.0442513	0.291395	0.0484198	0.116822	0.158383	0.0697527	0.289882	0.204887	0.0675024	0.0973794	0.0382479	0.0510745	0.038234	0.0395036	0.0672834	0.781269	3.0661	0.226211	3.99778
Gammaproteobacteria	Burkholderiales	Methylophilaceae	-	Enriched	3.32319	9.90305e-08	0	0	0	0	0.189309	0.125463	0.360461	0.337767	0	0	0	0	0.236161	0.0398528	0.483719	0.164898	0	0.0665076	0	0	0.463348	0.0543085	0.184265	0.0838036	0.0286932	0.0892299	0	0.441369	0.0303536	0.195275	0.248858	0	0	0	0	0.394089	0.26998	0.372235	0.639716	0.639716
Gammaproteobacteria	Burkholderiales	Rhodocyclaceae	Uliginosibacterium	Enriched	3.25677	0.00030778	0	0	0	0.20797	0.14987	0.0554372	0	0.163606	0	0	0	0	0.12783	0.150034	0.0619396	0	0.0161308	0	0	0	0.0224926	0	0.107131	0.0111738	0	0	0	0.0224425	0.0278242	0	0.0238039	0.00831476	0	0	0	0	0.011946	0.0408813	0.0851333	0.20797
Alphaproteobacteria	Rhizobiales	Beijerinckiaceae	Methylobacterium-Methylorubrum	Enriched	3.231	2.60474e-05	0	0.0310665	0.0113898	0.014052	0	0.058355	0.0263752	0.0554148	0.0354263	0	0	0.0101874	0.279493	0.0562627	0.0442426	0.021779	0	0.0117366	0.00745393	0.0150415	0.0292404	0.0261485	0.0364244	0.629458	0	0.0156152	0	0.0205723	0.0733546	0.0168756	0.0411158	0	0.0157152	0	0	0	0.035838	0.0344264	0.070539	0.629458
Alphaproteobacteria	Ferrovibrionales	Ferrovibrionaceae	Ferrovibrio	Enriched	3.20409	0.000826955	0.258606	0.071453	0.0768815	0.0730707	0.375989	0.341377	0.20514	0.139856	0.0875237	0.136469	0.0654478	0.244499	0.160329	0.210985	0.0973336	0.174232	0.265261	0.142796	0.108082	0.0795049	0.27441	0.124708	0.224974	0.297968	0.143466	0.0579995	0.0803213	0.250608	0.199828	0.400193	0.194759	0.0598663	0.249479	0.121449	0.106892	0.377268	0.296261	0.103279	0.119187	0.400193
Actinobacteria	Corynebacteriales	Mycobacteriaceae	Mycobacterium	Enriched	3.19859	1.54995e-06	0.0373542	0.121159	0.139526	0	0.283964	0.268433	0.45717	0.118746	0.177131	0.0666476	0.0211122	0.0585778	0.14083	0.135968	0.0766871	0.143119	0.0107538	0.0352099	0.0167713	0.0580171	0.404867	0.1408	0.117844	0.219752	0.059436	0.102614	0.0359332	0.366561	0.733546	0.163934	0.194759	0.0465627	0.062861	0.0224906	0.123158	0.802595	1.00108	0.243136	0.218914	1.00108
Oligoflexia	319_6G20	319-6G20	319-6G20	Enriched	3.18707	0.00228742	0.0114936	0.0403865	0.0654916	0.20797	0.0184051	0.253844	0.00879172	0.540954	0.00625169	0.130122	0	0.0229218	0.192829	0.126591	0.174021	0	0.0215077	0.0136927	0	0.0472732	0.233923	0.0422399	0.411382	0.0260722	0.120921	0.0691532	0.0274783	0.129044	0.131532	0.036162	0.207743	0.0149666	0	0.0112453	0.0162662	0.0360447	0.112292	0.299079	0.377019	0.540954

### Sheet: Dataset 7
Supplementary Dataset 7. Enriched and depleted endosphere bacterial genera in ichg-1 and ichg-2 in comparison with WT-1 and WT-2 using LEfSe method under N+ conditions (LDA score >2.0).									Relative abundance (%)
Group1	Group2	Class	Order	Family	Genus	Enriched / Depleted in Group2	LDA score	p value	Enrei_N_1	Enrei_N_2	Enrei_N_3	Enrei_N_4	Enrei_NF_1	Enrei_NF_2	Enrei_NF_3	Enrei_NF_4	ichg1_N_1	ichg1_N_2	ichg1_N_3	ichg1_N_4	ichg1_NF_1	ichg1_NF_2	ichg1_NF_3	ichg1_NF_4	ichg2_N_1	ichg2_N_2	ichg2_N_3	ichg2_N_4	ichg2_NF_1	ichg2_NF_2	ichg2_NF_3	ichg2_NF_4	WT1_N_1	WT1_N_2	WT1_N_3	WT1_N_4	WT1_NF_1	WT1_NF_2	WT1_NF_3	WT1_NF_4	WT2_N_1	WT2_N_2	WT2_N_3	WT2_NF_1	WT2_NF_2	WT2_NF_3	WT2_NF_4	maximum relative abundance (%)
WT-1	ichg-1	Gammaproteobacteria	Burkholderiales	Comamonadaceae	Polyangium__brachysporum_group	Depleted	4.58248	0.0433081	6.93638	9.47218	9.29696	6.38525	7.76957	16.3627	3.0771	6.11938	14.2417	10.338	3.52198	5.46435	5.60966	6.34202	15.8232	4.25163	7.5232	16.1985	6.56276	20.8533	5.01262	14.5048	5.13168	6.98823	13.9809	15.3067	15.8405	19.5726	14.2043	13.5007	13.3966	13.3474	11.4506	18.8141	13.6229	10.5367	6.90292	2.12633	20.1359	20.8533
WT-1	ichg-1	Alphaproteobacteria	Sphingomonadales	Sphingomonadaceae	Sphingobium	Enriched	3.21035	0.0209213	0.945348	1.5875	0.780204	0.441234	0.29711	0.274268	0.383905	0.314017	0.532315	0.987833	0.691352	0.552237	0.200184	0.114651	0.374957	0.513995	0.706755	1.0156	0.366597	0.646001	0.110537	0.236531	0.23453	0.340533	0.412612	0.364975	0.335684	0.47881	0.279493	0.309445	0.312647	0.339131	0.358665	0.611225	0.484041	0.256218	0.169474	0.291707	0.212071	1.5875
WT-1	ichg-1	Gammaproteobacteria	Burkholderiales	Comamonadaceae	Rhizobacter	Enriched	3.06109	0.0420664	0	0.0559197	0	0.0786915	0.11306	0	0	0.361516	0.1398	0.0645515	0.149079	0.492071	0.177692	0	0.0749914	0.212302	0.0864735	0.0412525	0	0	0	0.095568	0.281866	0.145943	0	0.0761687	0.0358907	0	0.119164	0.14769	0.0914346	0.143119	0	0.136076	0	0.0635871	0.146709	0.0458052	0.0411158	0.492071
WT-1	ichg-1	Actinobacteria	Corynebacteriales	Nocardiaceae	Nocardia	Depleted	3.03293	0.0433081	0.0344808	0.0683463	0.0341695	0	0.0499566	0.0408485	0	0	0	0.0528148	0.0223618	0.00859513	0.033739	0.0402285	0	0.0446952	0.036585	0.104113	0.0202415	0.118511	0.0144179	0.0406164	0.0172132	0	0.0833559	0.228506	0.0295571	0.0636716	0.0129997	0	0	0.00933387	0.0881292	0.269921	0.143733	0.00935104	0.0177063	0	0.00865595	0.269921
WT-1	ichg-1	Bacteroidia	Flavobacteriales	Crocinitomicaceae	Fluviicola	Enriched	3.02204	0.0201646	0.014367	0.0124266	0.0113898	0.396268	0.0420687	0	0.0146529	0.0211104	0.0376385	0.0293416	0.0447236	0.0171903	0.0269912	0.0301714	0.027854	0.0242099	0.0166295	0.137508	0.0247397	0	0	0.023892	0.0322747	0	0	0	0.0126673	0.00764059	0.0108331	0	0.0678386	0.0124452	0.252091	0.0289997	0	0.0130915	0.0126473	0.0096432	0.00649196	0.396268
WT-1	ichg-1	Gammaproteobacteria	Burkholderiales	Comamonadaceae	Ramlibacter	Depleted	3.01673	0.0433081	0.12643	0.375905	0.148068	0.061829	0.044698	0	0	0	0.202531	0.121279	0.104355	0.0730586	0	0	0.0685636	0	0.224499	0.402703	0.101208	0.164986	0	0	0.0516396	0	0.477213	0.272938	0.145674	0.254686	0	0.0445413	0	0	0.0860797	0.50638	0.169097	0	0	0	0.0389518	0.50638
WT-1	ichg-1	Alphaproteobacteria	Rhizobiales	Xanthobacteraceae	uncultured	Enriched	2.93861	0.0433081	0.158037	0.158439	0.122441	0.0562082	0.0762496	0.058355	0.0908478	0.0765252	0.127254	0.127147	0.0987645	0.122481	0.143953	0.0623542	0.102845	0.147122	0.0482256	0.0883982	0.0764681	0.0534461	0.0504626	0.0860112	0.0710044	0.0754038	0.106279	0.0539528	0.0928936	0.0432967	0.123497	0.133624	0.0678386	0.0808936	0.059436	0.104845	0.103572	0.08977	0.0935903	0.0626808	0.0411158	0.158439
WT-1	ichg-1	Gammaproteobacteria	Xanthomonadales	Rhodanobacteraceae	Tahibacter	Enriched	2.83019	0.0383936	0.0258606	0	0.0597967	0.379405	0.0788789	0.0875325	0.0556809	0.274435	0.0537692	0.0176049	0.0242253	0.0236366	0.0607301	0.01408	0.0514227	0.0167607	0	0.0392881	0	0.0278849	0.0504626	0.0621192	0.118341	0.0875657	0	0	0.0211122	0	0.0823313	0.0843941	0.259556	0.0373355	0.0245942	0	0.0634115	0.0243127	0	0	0.0367878	0.379405
									Relative abundance (%)
Group1	Group2	Class	Order	Family	Genus	Enriched / Depleted in Group2	LDA score	p value	Enrei_N_1	Enrei_N_2	Enrei_N_3	Enrei_N_4	Enrei_NF_1	Enrei_NF_2	Enrei_NF_3	Enrei_NF_4	ichg1_N_1	ichg1_N_2	ichg1_N_3	ichg1_N_4	ichg1_NF_1	ichg1_NF_2	ichg1_NF_3	ichg1_NF_4	ichg2_N_1	ichg2_N_2	ichg2_N_3	ichg2_N_4	ichg2_NF_1	ichg2_NF_2	ichg2_NF_3	ichg2_NF_4	WT1_N_1	WT1_N_2	WT1_N_3	WT1_N_4	WT1_NF_1	WT1_NF_2	WT1_NF_3	WT1_NF_4	WT2_N_1	WT2_N_2	WT2_N_3	WT2_NF_1	WT2_NF_2	WT2_NF_3	WT2_NF_4	maximum relative abundance (%)
WT-2	ichg-2	Gammaproteobacteria	Steroidobacterales	Steroidobacteraceae	Steroidobacter	Depleted	2.80924	0.0338949	0.204011	0.186399	0.270509	2.13029	0.226119	0.303446	0.319433	1.67564	0.1631	0.271899	0.0782662	0.294383	0.355384	0.118674	0.254971	0.132223	0.0831476	0.113935	0.137193	0.0534461	0.124955	0.215028	1.28669	0.299183	0.0875237	0.238027	0.175231	0.109515	0.485321	0.48761	0.380486	0.0653371	0.159862	0.343535	0.150074	0.239387	0.209946	0.113308	0.33109	2.13029
WT-2	ichg-2	Bacteroidia	Cytophagales	Spirosomaceae	Emticicia	Depleted	2.6736	0.0338949	0.0976955	0.155333	0.15661	0.0393457	0.0972839	0.177983	0.10257	0.0818028	0.154138	0.144752	0.119263	0.163307	0.24517	0.0603427	0.113558	0.0707675	0.0897994	0.082505	0.105706	0.11154	0.103328	0.0788436	0.0968242	0.0778362	0.108363	0.0380844	0.149897	0.175733	0.0909977	0.0843941	0.126829	0.140008	0.149615	0.129383	0.156415	0.108472	0.106238	0.072324	0.123347	0.24517
WT-2	ichg-2	Polyangia	Haliangiales	Haliangiaceae	Haliangium	Depleted	2.65388	0.0338949	0.100569	0.071453	0.0711865	1.20567	0.0893961	0.496017	0.266682	3.99778	0.0591461	0.0782442	0.00745393	0.275044	0.24292	0.0442513	0.291395	0.0484198	0.0382479	0.0510745	0.038234	0.0395036	0.0672834	0.781269	3.0661	0.226211	0.0375102	0	0.0654478	0.0203749	0.407323	0.407905	0.215314	0.118229	0.116822	0.158383	0.0697527	0.289882	0.204887	0.0675024	0.0973794	3.99778
WT-2	ichg-2	Oligoflexia	319-6G20	319-6G20	319-6G20	Depleted	2.59329	0.0338949	0.0114936	0.0403865	0.0654916	0.20797	0.0184051	0.253844	0.00879172	0.540954	0.0215077	0.0136927	0	0.0472732	0.233923	0.0422399	0.411382	0.0260722	0.0149666	0	0.0112453	0.0162662	0.0360447	0.112292	0.299079	0.377019	0.00625169	0.130122	0	0.0229218	0.192829	0.126591	0.174021	0	0.120921	0.0691532	0.0274783	0.129044	0.131532	0.036162	0.207743	0.540954

### Sheet: Dataset 8
Supplementary Dataset 8. Enriched and depleted endosphere bacterial genera in ichg-1 and ichg-2 in comparison with WT-1 and WT-2 using LEfSe method under N- conditions (LDA score >2.0).									Relative abundance (%)
Group1	Group2	Class	Order	Family	Genus	Enriched / Depleted in Group2	LDA score	p value	Enrei_N_1	Enrei_N_2	Enrei_N_3	Enrei_N_4	Enrei_NF_1	Enrei_NF_2	Enrei_NF_3	Enrei_NF_4	WT1_N_1	WT1_N_2	WT1_N_3	WT1_N_4	WT1_NF_1	WT1_NF_2	WT1_NF_3	WT1_NF_4	ichg1_N_1	ichg1_N_2	ichg1_N_3	ichg1_N_4	ichg1_NF_1	ichg1_NF_2	ichg1_NF_3	ichg1_NF_4	ichg2_N_1	WT2_N_1	WT2_N_2	WT2_N_3	WT2_NF_1	WT2_NF_2	WT2_NF_3	WT2_NF_4	ichg2_N_2	ichg2_N_3	ichg2_N_4	ichg2_NF_1	ichg2_NF_2	ichg2_NF_3	ichg2_NF_4	maximum relative abundance (%)
WT-1	ichg-1	Bdellovibrionia	Bacteriovoracales	Bacteriovoracaceae	Peredibacter	Depleted	3.00041	0.0209213	0.0747084	1.15257	0.259119	0.562082	0.0473273	0.163394	0.0498198	0.250686	0.0354263	0	0	0.0432967	0.158163	0.14769	0.589901	0.12134	0.0519769	0.107586	0	0.0859513	0.0922198	0.100571	0.102845	0	0.113081	0.0799311	0.113768	0.0443881	0.503086	0.0354126	0.024108	0.0714116	0.0667898	0.0112453	0.123158	0.151388	0	0.0946725	0.24567	1.15257
WT-1	ichg-1	Polyangia	Polyangiales	Sandaracinaceae	uncultured	Depleted	2.41412	0.0472209	0.0402276	0	0.0455594	0.185487	0	0	0.0586115	0.0343044	0	0	0.0232234	0	0	0.00468856	0.00884851	0.00933387	0.0215077	0	0	0.00644634	0	0	0	0	0.0332591	0.0204952	0	0.014796	0	0	0	0.00432797	0	0.00449812	0	0	0.011946	0	0	0.185487
WT-1	ichg-1	Verrucomicrobiae	Verrucomicrobiales	Rubritaleaceae	Luteolibacter	Depleted	2.68983	0.0209213	0.385035	0.347945	0.165153	0.0955539	0.0841375	0.0320952	0.0820561	0.102913	0.20839	0.0571265	0.31246	0.152812	0.125664	0.194575	0.141576	0.0622258	0.168477	0.164313	0.180758	0.270746	0.0539823	0.01408	0.0428522	0.0540067	0.271061	0.122971	0.571072	0.321285	0.0878998	0	0.0337512	0.0432797	0.212156	0.116951	0.285821	0.0168209	0.023892	0.0817626	0.0364857	0.571072
WT-1	ichg-1	Gammaproteobacteria	Burkholderiales	Oxalobacteraceae	Duganella	Depleted	2.9396	0.0433081	0	0.118053	0	0	0	0.215913	0.0761949	0	0	0	0.0738927	0.0509372	0.604485	0.0797056	0.0796366	0.0466694	0.100369	0.172137	0.046587	0	0	0.0261485	0.0749914	0.0409706	0.0864735	0	0.104845	0.0908899	0.149617	0.0961198	0.0506268	0.0865595	0.0766118	0.202415	0.0580936	0	0.222196	0	0.0827009	0.604485
WT-1	ichg-1	Fimbriimonadia	Fimbriimonadales	Fimbriimonadaceae	Fimbriimonadaceae	Depleted	2.51584	0.0433081	0	0	0.0313221	0.0702602	0.044698	0.0175065	0.0175834	0.0422208	0.00625169	0	0.019001	0	0.108331	0.075017	0.126829	0.0404468	0.0179231	0.037166	0.00559044	0.0257854	0.0247419	0.0341942	0.0449949	0.0204853	0.0498886	0.0122971	0.0245382	0.0190235	0.0486254	0.00505894	0.0192864	0.0735756	0	0	0	0	0.0310596	0.0580945	0.0267562	0.126829
WT-1	ichg-1	Alphaproteobacteria	Rhizobiales	Devosiaceae	Devosia	Depleted	2.83511	0.0209213	0.807425	0.897822	0.822916	0.713844	0.33655	0.338459	0.114292	0.448596	0.575156	0.704561	0.637588	0.325998	0.257827	0.527463	0.250708	0.245792	0.514392	0.395133	0.38015	0.732735	0.215929	0.174994	0.231402	0.189955	0.319287	0.323824	0.666994	0.598182	0.317935	0.131532	0.0988428	0.209907	0.386988	0.440816	0.613468	0.124955	0.191136	0.357174	0.231076	0.897822
WT-1	ichg-1	Bacteroidia	Cytophagales	Microscillaceae	uncultured	Depleted	2.79776	0.0433081	0.158037	0.0683463	0.176543	1.10168	0.0499566	0.105039	0.0996395	0.279713	0.0333424	0.0603002	0.228012	0.290342	0.0866645	0.323511	0.11798	0.12134	0.166685	0.0880247	0.109945	0.195539	0.0202434	0.00402285	0.104988	0.0409706	0.0515515	0.0922282	0.0133845	0.0887762	0.0860295	0.0328831	0.0216972	0.0454437	0.0255373	0.0899624	0.0883023	0.0624775	0.0573408	0.0989758	0.0145943	1.10168
WT-1	ichg-1	Alphaproteobacteria	Caulobacterales	Caulobacteraceae	Phenylobacterium	Enriched	2.89238	0.0433081	0.499971	0.431825	0.427119	0.34287	0.215602	0.361801	0.290127	0.226937	0.65226	0.415754	0.350462	0.432967	0.348825	0.161755	0.286102	0.118229	0.394308	0.569227	0.3317	0.831578	0.463348	0.370102	0.297823	0.428329	0.224499	0.391458	0.858838	0.465018	0.420797	0.419892	0.339923	0.29863	0.408596	0.330612	0.47172	0.360447	0.444391	0.374387	0.503503	0.858838
WT-1	ichg-1	Verrucomicrobiae	Verrucomicrobiales	Verrucomicrobiaceae	Prosthecobacter	Enriched	2.34282	0.0472209	0	0.062133	0.0113898	0	0.0157758	0.00875325	0	0	0.106279	0.0920372	0.0168898	0.00764059	0	0	0	0	0	0	0.0223618	0.0171903	0.0112463	0.0563199	0	0.0148984	0	0.0655845	0	0.0422744	0	0	0	0	0	0.0337359	0	0	0	0	0	0.106279
WT-1	ichg-1	Alphaproteobacteria	Sphingomonadales	Sphingomonadaceae	Sphingopyxis	Enriched	2.96684	0.0433081	0.839032	1.09354	2.0217	0.286662	0.368101	0.253844	0.351669	0.179438	0.602246	1.08223	0.420133	0.320905	0.190662	0.389151	0.150425	0.258237	0.560992	0.577051	0.670853	0.932571	0.470096	0.307748	0.460662	0.500959	0.508864	0.397606	1.11761	0.566476	0.377782	0.397127	0.238669	0.248858	0.408596	0.434069	0.690152	0.168209	0.255644	0.286169	0.170267	2.0217
WT-1	ichg-1	Gammaproteobacteria	Burkholderiales	Burkholderiaceae	Cupriavidus	Enriched	3.0592	0.0433081	0.310327	0.465998	0.264814	0.112416	0.176163	0.210078	0.257891	0.250686	0.53973	0.295154	0.177342	0.216483	0.38349	0.300068	0.115031	0.308018	0.224038	0.262118	0.238526	0.857364	0.60955	0.533028	0.477803	0.322178	0.113081	0.299229	0.47738	0.249419	0.231906	0.541306	0.265188	0.372206	0.265195	0.134944	0.213784	0.0937162	0.525624	0.223771	0.440261	0.857364
WT-1	ichg-1	Alphaproteobacteria	Rhizobiales	Beijerinckiaceae	Bosea	Enriched	2.62806	0.0209213	0.301707	0.332412	0.310373	0.0730707	0.157758	0.11671	0.0996395	0.11083	0.254236	0.323717	0.105561	0.073859	0.138663	0.145345	0.0766871	0.146231	0.301108	0.222996	0.175167	0.236366	0.179941	0.187063	0.214261	0.219752	0.182925	0.209051	0.23869	0.217713	0.0635871	0.0404715	0.147059	0.214235	0.26323	0.2384	0.271878	0.0504626	0.0310596	0.18289	0.197023	0.332412
									Relative abundance (%)
Group1	Group2	Class	Order	Family	Genus	Enriched / Depleted in Group2	LDA score	p value	Enrei_N_1	Enrei_N_2	Enrei_N_3	Enrei_N_4	Enrei_NF_1	Enrei_NF_2	Enrei_NF_3	Enrei_NF_4	WT1_N_1	WT1_N_2	WT1_N_3	WT1_N_4	WT1_NF_1	WT1_NF_2	WT1_NF_3	WT1_NF_4	ichg1_N_1	ichg1_N_2	ichg1_N_3	ichg1_N_4	ichg1_NF_1	ichg1_NF_2	ichg1_NF_3	ichg1_NF_4	ichg2_N_1	WT2_N_1	WT2_N_2	WT2_N_3	WT2_NF_1	WT2_NF_2	WT2_NF_3	WT2_NF_4	ichg2_N_2	ichg2_N_3	ichg2_N_4	ichg2_NF_1	ichg2_NF_2	ichg2_NF_3	ichg2_NF_4	maximum relative abundance (%)
WT-2	ichg-2	Alphaproteobacteria	Rhizobiales	Rhizobiaceae	Ensifer	Depleted	2.98082	0.0209213	2.247	4.4363	2.31783	1.02299	1.65646	0.904502	1.08138	0.575259	3.76977	2.00578	1.59819	1.79554	0.823313	1.17448	1.04412	0.992502	2.15615	2.12237	1.75354	1.76845	1.23485	0.496822	1.70766	1.10621	2.20508	1.37727	2.86428	2.37582	0.794838	0.824607	0.790743	1.0517	2.76195	2.21308	2.4469	0.79058	0.766933	0.527154	0.673769	4.4363
WT-2	ichg-2	Alphaproteobacteria	Sphingomonadales	Sphingomonadaceae	Sphingorhabdus	Depleted	2.97231	0.0201646	0.0459744	0.0683463	0.108204	0	0.044698	0	0.0175834	0	0.0291746	0.0285633	0.0253346	0	0	0.0304757	0.0206465	0.021779	0.0125462	0	0.0186348	0.0365293	0.0224926	0.0120685	0.0257113	0	0	0.0204952	0.0401535	0.0253646	0.0336637	0.0126473	0.024108	0.0259678	0.0275017	0.0112453	0.0162662	0.0120149	0	0.00645494	0	0.108204
WT-2	ichg-2	Alphaproteobacteria	Micavibrionales	uncultured	uncultured	Enriched	2.80981	0.0138744	0	0.0341732	0	0.00562082	0.0315515	0.0291775	0.108431	0	0	0	0	0	0.216661	0.00937712	0.00589901	0.00622258	0	0	0.00745393	0	0	0.120685	0	0	0	0.0491884	0	0.00422744	0	0	0	0	0.0176796	0.0764681	0	0.0264328	0.0525624	0.36578	0.00486476	0.36578
WT-2	ichg-2	Actinobacteria	Micromonosporales	Micromonosporaceae	Actinoplanes	Enriched	2.66232	0.0472209	0.0373542	0	0	0.129279	0.0315515	0.192571	0	1.13732	0.0250068	0.0126948	0	0	0	0	0	0	0	0.00782442	0	0.0343805	0	0	0	0	0	0	0	0	0	0	0	0	0.0216085	0	0	0	0.0262812	0.0580945	0.0535124	1.13732
WT-2	ichg-2	Gammaproteobacteria	Xanthomonadales	Rhodanobacteraceae	Tahibacter	Enriched	2.64905	0.0201646	0.0258606	0	0.0597967	0.379405	0.0788789	0.0875325	0.0556809	0.274435	0	0	0.0211122	0	0.0823313	0.0843941	0.259556	0.0373355	0.0537692	0.0176049	0.0242253	0.0236366	0.0607301	0.01408	0.0514227	0.0167607	0	0.0245942	0	0.0634115	0.0243127	0	0	0.0367878	0.0392881	0	0.0278849	0.0504626	0.0621192	0.118341	0.0875657	0.379405
